# Imaging cell lineage with a synthetic digital recording system

**DOI:** 10.1101/2020.02.21.958678

**Authors:** Ke-Huan K. Chow, Mark W. Budde, Alejandro A. Granados, Maria Cabrera, Shinae Yoon, Soomin Cho, Ting-hao Huang, Noushin Koulena, Kirsten L. Frieda, Long Cai, Carlos Lois, Michael B. Elowitz

## Abstract

Multicellular development depends on the differentiation of cells into specific fates with precise spatial organization. Lineage history plays a pivotal role in cell fate decisions, but is inaccessible in most contexts. Engineering cells to actively record lineage information in a format readable *in situ* would provide a spatially resolved view of lineage in diverse developmental processes. Here, we introduce a serine integrase-based recording system that allows *in situ* readout, and demonstrate its ability to reconstruct lineage relationships in cultured stem cells and flies. The system, termed intMEMOIR, employs an array of independent three-state genetic memory elements that can recombine stochastically and irreversibly, allowing up to 59,049 distinct digital states. intMEMOIR accurately reconstructed lineage trees in stem cells and enabled simultaneous analysis of single cell clonal history, spatial position, and gene expression in *Drosophila* brain sections. These results establish a foundation for microscopy-readable clonal analysis and recording in diverse systems.

**One sentence summary:** A new genetic editing system termed intMEMOIR reveals the lineage histories of individual cells directly within their native tissue context.
