## Supplemental Table 1 for "Imaging cell lineage with a synthetic digital recording system"

### Sheet: Sheet1
Category	Figure	Name	Note	Mammalian selection	Bacteria selection
Bxb1 integrases	2C to E	CMV-Bxb1-BGHpA		N/A	Kanamycin
	2F to J, 3, and 4	TIGRE-TRE-[poor kozak]Bxb1-ecDHFR-BGHpA	intMEM1	Hygromycin B	Ampicillin
	5, S7 to S9	PRExpress-Bxb1-hsp70pA	D. memoiphila	N/A	Ampicillin
Bxb1 reporters	2C	pEF1a-fluorOrthReporter-CCCCCC		Blasticidin	Ampicillin
	2C	pEF1a-fluorOrthReporter-CTCCCC		Blasticidin	Ampicillin
	2C	pEF1a-fluorOrthReporter-TTCCCC		Blasticidin	Ampicillin
	2C	pEF1a-fluorOrthReporter-TCCCCC		Blasticidin	Ampicillin
	2D	pEF1a-fluorReporter-GTGTGT		N/A	Ampicillin
	2D	pEF1a-fluorReporter-CACACA		N/A	Ampicillin
	2D	pEF1a-fluorReporter-CCCCCC		N/A	Ampicillin
	2D	pEF1a-fluorReporter-CTCTCT		N/A	Ampicillin
	2D	pEF1a-fluorReporter-TCTCTC		N/A	Ampicillin
	2E	pEF1a-fluorReporter-ATAT		N/A	Ampicillin
	2E	pEF1a-fluorReporter-ATATf		N/A	Ampicillin
	2E	pEF1a-fluorReporter-TATA		N/A	Ampicillin
	2E	pEF1a-fluorReporter-GCGC		N/A	Ampicillin
Recording arrays	2F to J, 3, and 4	R26-pCAG-Ceru-10unit-BGHpA	intMEM1	Neomycin	Ampicillin
	5, S7 to S9	UAS-Ceru-10unit	D. memoiphila	N/A	Ampicillin
Other	2C to 2E	pEF1a-mTagBFP2-SV40pA	Cotransfection marker	N/A	Kanamycin
	2F to J, 3, and 4	pCAG-FlpE-BglobpA		N/A	Ampicillin
	2F to J, 3, and 4	pX330-Rosa26	Cas9	N/A	Ampicillin
	2F to J, 3, and 4	PB200PA-1-SuperPiggyBacTransposase		N/A	Ampicillin
	2F to J, 3, and 4	PB-pEF1a-Tet3G-BGHpA	intMEM1	Puromycin	Ampicillin
	2F to J, 3, and 4	PB-PGK-mTurquoise2-BGHpA	intMEM1	Blasticidin	Ampicillin
	2F to J, 3, and 4	TIGRE-LandingPad-FRT-partialHygro-SV40pA	intMEM1	Blasticidin	Ampicillin
Other integrases	S2	pEF1a-sPBc-SV40pA		N/A	Ampicillin
	S2	CMV-phiC31-BGHpA		N/A	Kanamycin
	S2	pEF1a-wBeta-SV40pA		N/A	Ampicillin
	S2	CMV-R4-BGHpA		N/A	Kanamycin
	S2	pEF1a-phiBT1-SV40pA		N/A	Ampicillin
	S2	CMV-TP901-BGHpA		N/A	Kanamycin
Other reporters	S2	R26-pCAG-Ceru-sPBcReporter-BGHpA		Neomycin	Ampicillin
	S2	R26-pCAG-Ceru-phiC31Reporter-BGHpA		Neomycin	Ampicillin
	S2	R26-pCAG-Ceru-wBetaReporter-BGHpA		Neomycin	Ampicillin
	S2	R26-pCAG-Ceru-R4Reporter-BGHpA		Neomycin	Ampicillin
	S2	R26-pCAG-Ceru-phiBT1Reporter-BGHpA		Neomycin	Ampicillin
	S2	R26-pCAG-Ceru-TP901Reporter-BGHpA		Neomycin	Ampicillin
	S2	R26-pCAG-Ceru-sPBc4unit-BGHpA		Neomycin	Ampicillin
	S2	R26-pCAG-Ceru-wBeta4unit-BGHpA		Neomycin	Ampicillin
